# Endothelin receptor blockade potentiates adoptive T cell and CAR T cell therapies

**DOI:** 10.64898/2026.09.02.748239

**Authors:** Charys Papagregoriou, Fotios Mpekris, Jongwon Yoon, Georgios Kastrappis, Andria A. Lytridou, Maria Thrasyvoulou, Konstantinos Symeonidis, Christina Pitsilidou, Constantina Neophytou, Myrofora Panagi, Chrysovalantis Voutouri, Maria Iakovou, Gregoria Gregoriou, Triantafyllos Stylianopoulos, Paul Maciocia, Paul Costeas, Philippos Demetriou

## Abstract

Adoptive T cell therapies have transformed the treatment of selected haematological malignancies but remain limited in many cancer settings by biological barriers that restrict effective and durable antitumour responses. Here, we investigated whether pharmacological blockade of the endothelin receptor pathway, which regulates vascular, stromal and immune processes relevant to antitumour responses, could enhance T cell-based cellular immunotherapy. Using orthotopic 4T1 triple-negative breast cancer and A20 B cell lymphoma models, we evaluated endothelin receptor blockade with non-engineered adoptive T cell therapy and anti-CD19 CAR T cell therapy, respectively, with or without immune checkpoint inhibition. Endothelin receptor blockade substantially increased tumour control responses across both therapeutic platforms, while the addition of immune checkpoint inhibition further increased their frequency and promoted maintained complete responses, resulting in the most durable tumour control. Mice achieving maintained complete responses resisted tumour rechallenge, consistent with long-term antitumour immune protection. High-dimensional T cell profiling identified distinct intratumoral T cell states associated with tumour control and elevated CD2 expression as a recurring feature across these populations. Together, these findings identify endothelin receptor blockade as a rational combinatorial strategy for enhancing T cell-based cellular immunotherapy and provide a strong rationale for the clinical evaluation of this therapeutic strategy.
