## Supplementary Tables for "Endothelin receptor blockade potentiates adoptive T cell and CAR T cell therapies"

### Sheet: S1_ClusterExplorer_Node_MFIs
Table S1_Mean fluorescence Intensity per cluster per marker
Cluster	PD-1	CD4	CD44	CD127	CD25	CD62L	CD2	CD28	4-1BB	CD39	CD8a
C1	1235	33427	15334	2860	2116	2643	52055	3188	612	301	323
C2	1655	663	24836	3316	1803	3502	44773	2322	1031	601	25513
C3	1200	24747	7338	2365	1686	1044	38475	2775	584	331	360
C4	21852	41335	91413	4767	39168	3166	169292	3063	32990	22568	379
C5	20788	-240	60154	2012	2613	1103	74498	1330	2209	48878	36109
C6	4544	32809	49749	3860	3228	1273	70851	4157	1051	1521	320
C7	48879	-415	95496	2403	5456	1907	95563	3113	23093	81323	53384
C8	29679	35791	61306	3182	3427	1688	80934	5117	1288	1115	361
C9	8257	27738	51419	2539	16155	2688	100305	2897	2107	3166	476
C10	8961	783	191457	5327	4785	3691	65614	9149	15507	88108	4461
C11	16406	39333	66702	3596	6150	1372	108446	3930	1747	17078	388
C12	13251	28945	42943	2581	4781	1439	90279	3053	18472	4821	349
C13	4830	511	26064	2552	2059	3476	51929	2230	1354	2659	2180
C14	21562	426	72872	2821	2824	1365	63599	3411	3484	1657	35806
C15	2527	27951	11628	2400	2044	1743	38788	3280	14711	394	559
C16	4637	937	24846	2354	2022	2538	36572	2869	28935	1243	17979
C17	26020	488	125963	8394	6461	1246	25707	643	2251	955	1083
C18	24337	33109	68824	2900	4488	1667	76281	2521	7860	42741	35601

### Sheet: S2_Cluster Annotation
Table S2_Cluster annotation
Cluster	Marker phenotype	Annotation
C1	CD4+, PD-1low, CD39low, CD44low/mod, CD2mod, CD127mod	Effector-like CD4+ T cells
C2	CD8+, PD-1low, CD39low, CD62Lhi, CD127mod, CD2mod	Quiescent/central-memory-like CD8+ T cells
C3	CD4+, PD-1low, CD39low, CD44low, CD62Llow, CD2low	Effector-like CD4+ T cells with lower CD44 and CD2 expression than C1
C4	CD4+, CD25hi, CD127hi, 4-1BBhi, PD-1hi, CD39hi, CD44hi, CD2hi (highest)	Highly activated antigen-experienced effector-memory CD4+ T cells
C5	CD8+, PD-1hi, CD39hi, CD44hi, CD62Llow, CD2int/hi	Activated antigen-experienced effector-memory CD8+ T cells
C6	CD4+, CD2hi, CD28hi, CD127hi, PD-1mod/low, CD39low, CD25low, 4-1BBlow	CD28hiCD127hi effector-memory-like CD4+ T cells
C7	CD8+, PD-1very hi, CD39very hi, CD44hi, 4-1BBhi, CD2hi	Highly activated/chronic stimulation-like CD8+ T cells
C8	CD4+, PD-1hi, CD44hi, CD2hi, CD28hi, CD39low, CD25low	CD28hiPD-1+ effector CD4+ T cells
C9	CD4+, CD25hi/int, CD127low, CD39low/-, 4-1BBlow/-	Regulatory T-cell-like CD4+ T cells
C10	CD4-CD8-, CD39hi, PD-1mod/low, CD44very hi, CD127hi, CD28hi, 4-1BBhi	Highly activated CD39hiCD44hiCD28hi double-negative (DN) T cells
C11	CD4+, CD2hi, PD-1hi, CD39mod/hi, CD25low/mod, 4-1BBlow	Antigen-experienced effector-memory CD4+ T cells
C12	CD4+, CD25low, PD-1mod/low, CD39low, 4-1BBhi, CD2hi	4-1BB+ effector-memory CD4+ T cells
C13	CD4-CD8-, CD39-/low, PD-1low, CD62Lhi, CD2mod	Resting double-negative (DN) T cells
C14	CD8+, PD-1hi, CD44hi, CD39low, 4-1BBlow/mod, CD2mod	Antigen-experienced CD8+ T cells
C15	CD4+, CD2low, 4-1BBhi, PD-1low, CD39low, CD44low	EMRA-like CD4+ T cells
C16	CD8+, CD39low/-, PD-1low, CD2low, 4-1BBhi, CD62Lmod	4-1BB+ memory-like CD8+ T cells
C17	CD4-CD8-, CD44very hi, CD127very hi, PD-1hi, CD39low/-, CD2low/mod	Activated double-negative (DN) T cells
C18	CD4+CD8+, PD-1hi, CD39hi, CD44hi, CD2hi	Double-positive (DP) T cells
